# Appropriate glycemic management protects the germline but not uterine environment in type 1 diabetes

**DOI:** 10.1101/2024.01.09.574805

**Authors:** Allan Zhao, Hong Jiang, Arturo Reyes Palomares, Alice Larsson, Wenteng He, Jacob Grünler, Xiaowei Zheng, Kenny A. Rodriguez Wallberg, Sergiu-Bogdan Catrina, Qiaolin Deng

## Abstract

Emerging evidence indicates that parental diseases can impact the health of subsequent generations through epigenetic inheritance. Recently, it was shown that maternal diabetes alters the metaphase II oocyte transcriptome, causing metabolic dysfunction in offspring. However, the type 1 diabetes (T1D) mouse models frequently utilized in previous studies may be subject to several confounding factors as a result of severe hyperglycemia. This limits clinical translatability due to improvements in glycemic control for T1D subjects. Therefore, we optimized a T1D mouse model to investigate the effects of appropriately managed maternal glycemic levels on oocytes and intrauterine development. We show that diabetic mice with appropriate glycemic control exhibited better long-term health outcomes, which maintains the oocyte transcriptome and chromatin accessibility. Moreover, we find that human oocytes undergoing in vitro maturation challenged with mildly increased levels of glucose, reflecting appropriate glycemic management, also retained their transcriptome. However, the fetal growth and placental function were still affected despite appropriate glycemic control, underscoring the uterine environment rather than the germline as a pathological factor for developmental programming in appropriately managed diabetes.
