## Supplemental Table 1 for "Appropriate glycemic management protects the germline but not uterine environment in type 1 diabetes"

### Sheet: DEGsSTZPlacenta
baseMean	log2FoldChange	lfcSE	stat	pvalue	padj
A4galt	209.734385041573	0.60027412365053	0.167717077858368	3.57908765950146	0.000344795809071408	0.0472094421780572
Adamts2	286.596976688692	1.14202862293466	0.258570207031115	4.41670614742261	1.00216322308321e-05	0.00857601178153456
Aebp1	235.715106222042	0.732412833375468	0.202872409917769	3.61021409304666	0.000305944372051271	0.0445637270438936
Aldh2	28.9612183670566	0.72359832457873	0.185722007339358	3.89613667731118	9.77392462895564e-05	0.0264577687918392
Atp8b1	241.450603906347	0.884583615779614	0.241574000218254	3.66175008477908	0.000250498165651095	0.0408312010011286
Axin2	33.1694602818366	1.43028365769106	0.280964640777399	5.09061799995051	3.56898387792621e-07	0.00162888424188552
B930036N10Rik	51.4399170723333	-0.701622361867693	0.157363786987756	-4.45860115149798	8.24962644629261e-06	0.00806813466447417
Btbd3	247.894110827788	0.729933888269524	0.160942660761083	4.53536610378961	5.75036499737749e-06	0.0068306700800305
Ccn3	29.5723046867273	2.03933146903575	0.526814686367296	3.87106039715439	0.000108362936601359	0.0264947379990323
Cdo1	107.609424744846	1.01336404722001	0.239736311152541	4.22699441043464	2.36833548399633e-05	0.0140988041073381
Cebpd	79.2869352792366	0.686274909460917	0.178522224136733	3.84419874208653	0.000120946960564845	0.0280678946449806
Cep95	94.6472712880912	-0.705864839475337	0.178618054110144	-3.95181127121712	7.75619008160724e-05	0.0240847558243522
Cldn1	68.5256048826186	1.03332222666518	0.255854786126086	4.03870587027423	5.37469094888684e-05	0.0188692996082458
Clic5	315.128652903968	0.601924823544799	0.160261918034645	3.7558818147595	0.000172732198138214	0.0347801361310063
Cnmd	17.6921407608527	1.44821902030577	0.367467049877346	3.94108538653781	8.11137434857524e-05	0.0241436820827592
Col5a2	160.615226866	1.00413146840891	0.229292437325773	4.37926117459454	1.19082346177815e-05	0.00893308357471935
Cped1	83.6121786590503	1.26003532419748	0.287222953515967	4.38695901136409	1.14946440670013e-05	0.00893308357471935
Ctla2a	24615.4856027378	0.788007908466361	0.217634325966107	3.62078870126894	0.000293706313228469	0.0437365714370186
Ctsk	695.393196394802	0.977376822215934	0.236095555333676	4.13975104628546	3.47682929382584e-05	0.0172193032076333
Dcn	2261.62927387726	1.04178953208856	0.286025811004141	3.6422920310275	0.000270221268826437	0.0421102542695814
Dnajb4	56.7635555631149	0.591513569443051	0.164648211896135	3.59259030287068	0.000327407138465454	0.0452813993926161
Ear1	86.8071393879264	1.66215697270105	0.355205218280972	4.67942723574027	2.87677430517285e-06	0.00398869168637625
Ear2	21.6456126640086	2.01313617718789	0.381772902503301	5.27312484460702	1.34120259354654e-07	0.000918187295541962
Faah	32.6013050820077	-0.93710448274066	0.250041691904526	-3.74779292046414	0.000178397441231748	0.0351657861940321
Fabp5	44.6822889272025	0.797899360588616	0.170606155233163	4.67684978597723	2.91315489802531e-06	0.00398869168637625
Fabp6	23.4366534810485	-1.38655687871641	0.3363479576864	-4.12238827984556	3.74964477594507e-05	0.0172193032076333
Fbln2	75.9219874844348	0.913356521396148	0.255599461297483	3.57338985285703	0.000352389512099772	0.047500160525499
Fhl1	54.6958224351642	0.67134830959693	0.165231919783343	4.0630666912133	4.84321846774625e-05	0.0174508808579952
Fstl1	301.198552761614	0.62420053754368	0.173500812374528	3.59768077740321	0.000321067333024653	0.0452813993926161
Gm12503	32.4294658906681	-0.734922534590525	0.197522525229773	-3.72070240462756	0.000198669440914551	0.0372627669178361
Gm16217	15.6268210475804	-1.20401436284869	0.313587673042096	-3.83948243618321	0.000123293948950857	0.0281356791505857
Gm18103	331.835138454844	0.625221306853472	0.155446792652876	4.02209203666002	5.76835081791984e-05	0.0197450648497396
Gm46212	37.6517810489139	-0.745666734286435	0.179032363332084	-4.16498291375013	3.11375883197598e-05	0.017053434370966
Gm50353	56.5334625584428	0.939197128913454	0.237727338923007	3.95073252057743	7.79123615504018e-05	0.0240847558243522
Gml	11.4235981048456	1.21694756556316	0.334420203140663	3.63897741265139	0.000273722803826522	0.0421102542695814
Gng11	398.153735159173	0.729710375219879	0.161195585295936	4.52686327531996	5.98656448731858e-06	0.0068306700800305
Gpihbp1	45.965209784818	1.04040560648789	0.238051802296688	4.37050085926765	1.23961866724852e-05	0.00893308357471935
Gzmd	100.710446428623	2.01040638104753	0.519009942246176	3.87354117408016	0.000107265274434321	0.0264947379990323
Gzmf	112.958549509658	2.08723462468647	0.50456734479266	4.1366819439022	3.52363980129592e-05	0.0172193032076333
Gzmg	115.63637087578	1.93894778267336	0.522634999247976	3.70994630184227	0.000207303212276357	0.0378452744331718
Hand2	40.4601966939287	0.948262942042455	0.249118422993375	3.80647456999867	0.000140961779139544	0.0313330159552259
Herpud1	239.675121590316	-0.514065147158472	0.126118765272988	-4.0760401201658	4.58091184981594e-05	0.0172193032076333
Hoxa10	108.047766550624	0.869405645303172	0.232319292631653	3.74228776032662	0.000182352528467446	0.0351657861940321
Il11ra1	136.97262252696	0.579311872847843	0.14887012275021	3.89139111425249	9.96711167134665e-05	0.0264577687918392
Il1rn	6.42173727473356	-1.26784104144344	0.333215828816752	-3.80486439058295	0.000141881901053462	0.0313330159552259
Inmt	28.3903900507208	1.85387819424405	0.377586022252962	4.90981679666641	9.11615188014118e-07	0.00312045878857233
Jam3	12.2227825651145	1.16422473596893	0.274726488246495	4.23775931982338	2.25761592333867e-05	0.014050580555615
Kdr	104.972340969432	0.770932070650161	0.205173656828276	3.7574612772799	0.00017164591777536	0.0347801361310063
Lbp	95.6028054044063	1.01528282625479	0.276733735356528	3.66880758121796	0.000243684395094856	0.0408312010011286
Lox	97.8303590395939	1.23365886284281	0.278010956401086	4.4374469222825	9.10321591834601e-06	0.00830941549026624
Lpar1	107.119367923024	0.905544948918082	0.227735887086472	3.97629447208837	6.99974405491079e-05	0.0228191656190092
Ly6c1	1269.13785381395	0.90358958021162	0.241268896482796	3.74515568887701	0.000180281941303889	0.0351657861940321
Medag	44.3021535087507	1.13667360723733	0.263670426801302	4.31096358065938	1.62544677892601e-05	0.0105979129985976
Mr1	7.45730132992426	1.42077425186793	0.38415517300917	3.69843842200196	0.000216929961453664	0.0390816451608365
Mrgprg	72.2838089207392	1.08398724930447	0.231645865115039	4.67950182821586	2.87572795360415e-06	0.00398869168637625
Mustn1	231.607507267621	0.834961887872428	0.213801416293705	3.90531504583402	9.41027081501906e-05	0.0262949853059675
Mxra8	114.170562197432	0.688163995098424	0.168350868605468	4.08767712812427	4.35713979354933e-05	0.0172193032076333
Nipal1	64.7551257201146	0.940999386692798	0.247954556156947	3.79504777519465	0.000147615028425023	0.0315803901436784
Nphp1	16.8677322397012	0.936736982716427	0.252217132117204	3.71401012632691	0.000204000625245376	0.0377456292008065
Nrgn	82.4888748020111	0.994239953295569	0.257782989640925	3.85688735583554	0.000114840051104765	0.0272687847954675
Pecam1	173.439564793995	0.511848919716788	0.114194119206834	4.48227039423724	7.38530845449333e-06	0.00777843410453252
Pgr	61.0281916825447	1.05532069976741	0.295417576511284	3.57230166271809	0.000353857462284611	0.047500160525499
Phyhipl	69.2770085107372	0.656120850279714	0.170179628659493	3.85546058272654	0.00011551194260423	0.0272687847954675
Pla2g2e	31.4132196282278	1.13462354965384	0.27846665387769	4.07454010688186	4.61053673681107e-05	0.0172193032076333
Plac9	1270.51417172885	0.657818835346473	0.184899756318807	3.55770525847667	0.000374108747236753	0.0492528554535156
Plau	94.463892067739	-0.617293452230778	0.149860679590982	-4.1191155272722	3.80329440287584e-05	0.0172193032076333
Prf1	8.49593261638687	1.97449308570633	0.539082611843897	3.66269110211643	0.000249579432133296	0.0408312010011286
Prl3d2	475.196711338712	-0.894061830329118	0.251751264008022	-3.55136977703766	0.000383231583135016	0.0495019512857041
Prss35	69.3353278127613	0.822083729854465	0.216471782468139	3.79764845321334	0.00014607529332073	0.0315803901436784
Qpct	193.635719752911	0.918681054138296	0.225244663954306	4.0785918654422	4.53092984454981e-05	0.0172193032076333
Rassf4	51.9932193072483	-0.662075640254852	0.184241224143124	-3.59352605983845	0.000326233003910141	0.0452813993926161
Rrm1	149.182378572051	0.674247699036518	0.184733383987671	3.64984219139037	0.000262401466785182	0.0421102542695814
Rtl1	45.5719359796913	0.77251921555498	0.217296250596566	3.55514286801592	0.000377773759387595	0.0492616982241423
Samd12	41.1470840713303	0.779545766258954	0.214026861187216	3.64228004809667	0.000270233851532489	0.0421102542695814
Samhd1	130.632303232077	0.53626935366616	0.135869685902968	3.94693893713083	7.91567347426126e-05	0.0240847558243522
Scgb1a1	54.6974565396224	0.958746596212405	0.25420335394619	3.77157335388799	0.000162221453997408	0.0341713253558848
Sdc2	44.3178881506896	0.706335375317585	0.173444643256164	4.07239659903699	4.65318593837592e-05	0.0172193032076333
Sema3b	35.2206113107294	0.781686685739	0.21347347868325	3.66175082057317	0.000250497446043511	0.0408312010011286
Sgk1	238.796122975327	0.585737633901266	0.123168754015027	4.75557001924209	1.97887256561219e-06	0.00398869168637625
Shisa3	91.3534328642505	0.942663845339911	0.261782552451098	3.60094221908088	0.000317066042564007	0.0452215443206915
Slc25a29	56.0008574310905	0.780454365751362	0.212748554684797	3.66843557131406	0.000244039173129912	0.0408312010011286
Sptssa	267.210532950311	0.710377547450485	0.174225138278149	4.07735390237643	4.55511335536073e-05	0.0172193032076333
Srgn	2056.66868019444	1.14603456242161	0.244290616389374	4.69127541352204	2.71507195185882e-06	0.00398869168637625
Tgfbr2	141.567850273525	0.505285532029247	0.130083286003453	3.8843232482291	0.000102615310946703	0.0264947379990323
Thsd7a	90.5827969385691	1.04334301777367	0.289361764692181	3.60566994358623	0.000311348656388184	0.0448735347712318
Tie1	28.1870151480616	0.811515034804798	0.217454551374983	3.73188341965492	0.000190053458804699	0.0361418327493603
Tnfaip2	265.055239819862	0.517620862611555	0.142187099944049	3.64042070493906	0.000272192927063833	0.0421102542695814
Tnfrsf11b	490.30815770959	1.00370726031936	0.258060626570724	3.88942425528943	0.00010048232377853	0.0264577687918392
Trem2	136.165837490489	1.11665965949381	0.207350184334026	5.38538059698538	7.22915128974792e-08	0.000918187295541962
Txnip	350.25509944009	0.550568101471562	0.149643251876854	3.67920433809232	0.000233962755967607	0.0408312010011286
Usp53	401.032405866536	0.747790522380313	0.206117642005977	3.62797922149056	0.000285648243467347	0.0434566194394991
Vegfd	15.7161027727381	2.13977475009794	0.442959385762709	4.83063418198843	1.36098857637244e-06	0.00372693111753828
Vill	29.2907470348907	0.84827378207441	0.195390795235776	4.34142141164228	1.41563913176327e-05	0.00969146549605133
Vopp1	20.4298425059643	0.878610052524376	0.247625425883404	3.54814151006479	0.000387959722951576	0.0496443413705886
Wnt5a	11.9828766876017	1.18934640776358	0.32286751997451	3.68369790760457	0.000229874654472086	0.0408312010011286
Zbtb16	55.8900697134533	0.893867439591009	0.237509021105344	3.76350942558323	0.000167545408923606	0.0347580566512426
